# The transcriptional response to low temperature is weakly conserved across the *Enterobacteriaceae*

**DOI:** 10.1101/2024.06.10.598259

**Authors:** Johnson Hoang, Daniel M Stoebel

**Affiliations:** Department of Biology, Harvey Mudd College, Claremont, California, USA

## Abstract

Bacteria respond to changes in their external environment, such as temperature, by changing the transcription of their genes. We know little about how these regulatory patterns evolve. We used RNA-seq to study the transcriptional response to a shift from 37°C to 15°C in wild-type *Escherichia coli, Salmonella enterica, Citrobacter rodentium, Enterobacter cloacae, Klebsiella pneumoniae,* and *Serratia marcescens*, as well as Δ*rpoS* strains of *E. coli* and *S. enterica.* We found that these species change the transcription of between 626 and 1057 genes in response to the temperature shift, but there were only 16 differentially expressed genes in common among the six species. Species-specific transcriptional patterns of shared genes were a prominent cause of this lack of conservation. GO enrichment of regulated genes suggested many species-specific phenotypic responses to temperature changes, but enriched terms associated with iron metabolism, central metabolism, and biofilm formation were implicated in at least half of the species. The alternative sigma factor RpoS regulated about 200 genes between 37°C and 15°C in both *E. coli* and *S. enterica*, with only 83 genes in common between the two species. Overall, there was limited conservation of the response to low temperature generally, or the RpoS-regulated part of the response specifically. This study suggests that species-specific patterns of transcription of shared genes, rather than horizontal acquisition of unique genes, are the major reason for the lack of conservation of the transcriptomic response to low temperature.

**Importance:** We studied how different species of bacteria from the same Family (Enterobacteriacae) change the expression of their genes in response to a decrease in temperature. Using de novo-generated parallel RNA-seq datasets, we found that the six species in this study change the level of expression of many of their genes in response to a shift from human body temperature (37°C) to a temperature that might be found out of doors (15°C). Surprisingly, there were very few genes that change expression in all six species. This was due in part to differences in gene content, and in part due to shared genes with distinct expression profiles between the species. This study is important to the field because it illustrates that closely related species can share many genes but not use those genes in the same way in response to the same environmental change.
