## Supplementary material for "The transcriptional response to low temperature is weakly conserved across the *Enterobacteriaceae*": File S2

### Sheet: ABOUT
Supplemental File S1 from "The transcriptional response to low temperature is weakly conserved across the Enterobacteriaceae" by Hoang and Stoebel, 2024
The tabs in this file are the output of individual GO enrichment tests:
Tabs of the form enriched_GO_terms_in_{strain} are the results of the GO enrichment of the DE genes between 37°C and 15°C in that strain.
The original plain text files of these data are in the associated Zenodo archive at https://zenodo.org/doi/10.5281/zenodo.11460468

### Sheet: enriched_GO_terms_in_E_coli_K12
GO.ID	Term	Annotated	Significant	Expected	pval
GO:0006412	translation	125	65	34.39	5.2e-13
GO:0000028	ribosomal small subunit assembly	19	16	5.23	3.8e-7
GO:0000027	ribosomal large subunit assembly	27	18	7.43	2.3e-5
GO:0009097	isoleucine biosynthetic process	7	7	1.93	1.2e-4
GO:0009239	enterobactin biosynthetic process	7	7	1.93	1.2e-4
GO:0009447	putrescine catabolic process	9	8	2.48	2.2e-4
GO:0008652	amino acid biosynthetic process	111	43	30.54	3.8e-4
GO:0015990	electron transport coupled proton transp...	8	7	2.2	7.1e-4
GO:0042956	maltodextrin transmembrane transport	5	5	1.38	0.00156
GO:0006637	acyl-CoA metabolic process	7	6	1.93	0.00229
GO:0009099	valine biosynthetic process	7	6	1.93	0.00229
GO:0008152	metabolic process	1961	540	539.51	0.00405
GO:0009409	response to cold	19	11	5.23	0.00503
GO:0046185	aldehyde catabolic process	26	10	7.15	0.0057
GO:0044011	single-species biofilm formation on inan...	15	9	4.13	0.00697
GO:0052803	imidazole-containing compound metabolic ...	8	6	2.2	0.00703
GO:0000105	histidine biosynthetic process	8	6	2.2	0.00703
GO:0009078	pyruvate family amino acid metabolic pro...	6	5	1.65	0.00723
GO:1901607	alpha-amino acid biosynthetic process	101	40	27.79	0.0185
GO:0045947	negative regulation of translational ini...	7	5	1.93	0.01958
GO:0009098	leucine biosynthetic process	7	5	1.93	0.01958
GO:0170040	proteinogenic amino acid catabolic proce...	45	23	12.38	0.02006
GO:0170035	L-amino acid catabolic process	45	23	12.38	0.02006
GO:1990748	cellular detoxification	22	9	6.05	0.0207
GO:0051641	cellular localization	66	16	18.16	0.02113
GO:0044282	small molecule catabolic process	210	54	57.77	0.0213
GO:0009636	response to toxic substance	67	28	18.43	0.02191
GO:0009450	gamma-aminobutyric acid catabolic proces...	5	4	1.38	0.02224
GO:0015768	maltose transport	5	4	1.38	0.02224
GO:0006097	glyoxylate cycle	5	4	1.38	0.02224
GO:0005978	glycogen biosynthetic process	5	4	1.38	0.02224
GO:0046436	D-alanine metabolic process	5	4	1.38	0.02224
GO:0006546	glycine catabolic process	5	4	1.38	0.02224
GO:0034644	cellular response to UV	5	4	1.38	0.02224
GO:0097164	ammonium ion metabolic process	28	13	7.7	0.0244
GO:0006979	response to oxidative stress	89	34	24.49	0.02783
GO:0034641	cellular nitrogen compound metabolic pro...	1016	286	279.52	0.03219
GO:0017148	negative regulation of translation	25	14	6.88	0.03408
GO:0000162	tryptophan biosynthetic process	8	5	2.2	0.04049
GO:0006099	tricarboxylic acid cycle	16	8	4.4	0.04616
GO:0006101	citrate metabolic process	16	8	4.4	0.04616
GO:0009312	oligosaccharide biosynthetic process	40	11	11	0.04741

### Sheet: enriched_GO_terms_in_S_enterica
GO.ID	Term	Annotated	Significant	Expected	pval
GO:0006974	DNA damage response	190	60	41.97	2.2e-7
GO:0034219	carbohydrate transmembrane transport	54	29	11.93	2.6e-5
GO:0009239	enterobactin biosynthetic process	6	6	1.33	1.1e-4
GO:0016999	antibiotic metabolic process	50	27	11.04	1.2e-4
GO:0006101	citrate metabolic process	15	10	3.31	2.6e-4
GO:0006099	tricarboxylic acid cycle	15	10	3.31	2.6e-4
GO:0006979	response to oxidative stress	74	27	16.35	0.00136
GO:0031460	glycine betaine transport	10	7	2.21	0.00158
GO:0006812	monoatomic cation transport	146	34	32.25	0.00172
GO:0033212	iron import into cell	10	8	2.21	0.00231
GO:0006972	hyperosmotic response	14	9	3.09	0.00502
GO:0006820	monoatomic anion transport	107	32	23.64	0.00509
GO:0009401	phosphoenolpyruvate-dependent sugar phos...	23	11	5.08	0.00541
GO:0071214	cellular response to abiotic stimulus	16	9	3.53	0.00713
GO:0006836	neurotransmitter transport	7	5	1.55	0.00727
GO:0042930	enterobactin transport	7	5	1.55	0.00727
GO:0009409	response to cold	15	8	3.31	0.00783
GO:0005991	trehalose metabolic process	5	4	1.1	0.00972
GO:0005978	glycogen biosynthetic process	5	4	1.1	0.00972
GO:0097305	response to alcohol	5	4	1.1	0.00972
GO:0015685	ferric-enterobactin import into cell	5	4	1.1	0.00972
GO:0006596	polyamine biosynthetic process	5	4	1.1	0.00972
GO:0044718	siderophore transmembrane transport	5	4	1.1	0.00972
GO:0015757	galactose transmembrane transport	5	4	1.1	0.00972
GO:0042956	maltodextrin transmembrane transport	5	4	1.1	0.00972
GO:0051085	chaperone cofactor-dependent protein ref...	5	4	1.1	0.00972
GO:0006546	glycine catabolic process	5	4	1.1	0.00972
GO:0019579	aldaric acid catabolic process	5	4	1.1	0.00972
GO:0019220	regulation of phosphate metabolic proces...	10	6	2.21	0.01044
GO:0051641	cellular localization	52	17	11.49	0.01051
GO:0032879	regulation of localization	18	8	3.98	0.01866
GO:0033554	cellular response to stress	253	81	55.89	0.0235
GO:0097237	cellular response to toxic substance	24	10	5.3	0.02372
GO:0033499	galactose catabolic process via UDP-gala...	6	4	1.33	0.02408
GO:0015766	disaccharide transport	6	4	1.33	0.02408
GO:0042940	D-amino acid transport	6	4	1.33	0.02408
GO:0032101	regulation of response to external stimu...	6	4	1.33	0.02408
GO:1902021	regulation of bacterial-type flagellum-d...	9	5	1.99	0.02935
GO:0015718	monocarboxylic acid transport	12	6	2.65	0.03064
GO:0070887	cellular response to chemical stimulus	78	28	17.23	0.03399
GO:0046031	ADP metabolic process	19	8	4.2	0.03548
GO:0006089	lactate metabolic process	13	6	2.87	0.03562
GO:0044403	biological process involved in symbiotic...	13	5	2.87	0.03583
GO:0044248	cellular catabolic process	227	56	50.14	0.03723
GO:0032774	RNA biosynthetic process	224	44	49.48	0.03761
GO:0046835	carbohydrate phosphorylation	19	8	4.2	0.03982
GO:0008645	hexose transmembrane transport	12	8	2.65	0.04556
GO:0070301	cellular response to hydrogen peroxide	7	4	1.55	0.0465
GO:0046487	glyoxylate metabolic process	7	4	1.55	0.0465
GO:0051248	negative regulation of protein metabolic...	28	6	6.19	0.04737

### Sheet: enriched_GO_terms_in_C_rodentiu
GO.ID	Term	Annotated	Significant	Expected	pval
GO:0009239	enterobactin biosynthetic process	7	7	1.38	1.1e-5
GO:0016226	iron-sulfur cluster assembly	16	11	3.15	2.5e-5
GO:0006790	sulfur compound metabolic process	86	21	16.91	8.1e-4
GO:0051289	protein homotetramerization	30	13	5.9	0.00248
GO:0006879	intracellular iron ion homeostasis	16	11	3.15	0.00261
GO:0009242	colanic acid biosynthetic process	9	6	1.77	0.00274
GO:0033212	iron import into cell	7	5	1.38	0.00426
GO:0051674	localization of cell	25	11	4.92	0.00462
GO:0005991	trehalose metabolic process	5	4	0.98	0.00624
GO:0042930	enterobactin transport	5	4	0.98	0.00624
GO:0051641	cellular localization	52	13	10.23	0.00754
GO:0040011	locomotion	45	14	8.85	0.00764
GO:0009252	peptidoglycan biosynthetic process	30	12	5.9	0.00786
GO:0000271	polysaccharide biosynthetic process	61	18	12	0.00926
GO:0006974	DNA damage response	183	46	35.99	0.01578
GO:0044011	single-species biofilm formation on inan...	11	5	2.16	0.01582
GO:0032508	DNA duplex unwinding	12	6	2.36	0.01761
GO:0006972	hyperosmotic response	14	7	2.75	0.01783
GO:0035672	oligopeptide transmembrane transport	9	5	1.77	0.01802
GO:0034755	iron ion transmembrane transport	9	5	1.77	0.01802
GO:0006979	response to oxidative stress	77	25	15.14	0.01849
GO:0008360	regulation of cell shape	16	7	3.15	0.02397
GO:0051130	positive regulation of cellular componen...	17	6	3.34	0.02574
GO:0071973	bacterial-type flagellum-dependent cell ...	29	10	5.7	0.02713
GO:0006970	response to osmotic stress	32	15	6.29	0.02867
GO:0006006	glucose metabolic process	18	6	3.54	0.03048
GO:1902047	polyamine transmembrane transport	12	6	2.36	0.03097
GO:0051606	detection of stimulus	7	4	1.38	0.03123
GO:0006793	phosphorus metabolic process	311	51	61.16	0.03514
GO:0044036	cell wall macromolecule metabolic proces...	36	12	7.08	0.0365
GO:0046496	nicotinamide nucleotide metabolic proces...	35	9	6.88	0.03851
GO:0009267	cellular response to starvation	21	8	4.13	0.03858
GO:0009225	nucleotide-sugar metabolic process	9	3	1.77	0.03867
GO:0008152	metabolic process	1604	293	315.44	0.03886
GO:0015718	monocarboxylic acid transport	14	6	2.75	0.04018
GO:0009314	response to radiation	82	26	16.13	0.04094
GO:0051128	regulation of cellular component organiz...	63	18	12.39	0.04933

### Sheet: enriched_GO_terms_in_E_cloacae_
GO.ID	Term	Annotated	Significant	Expected	pval
GO:0009061	anaerobic respiration	26	23	4.87	1.6e-14
GO:0022900	electron transport chain	34	20	6.37	6.1e-7
GO:0006101	citrate metabolic process	15	10	2.81	5.9e-5
GO:0006099	tricarboxylic acid cycle	15	10	2.81	5.9e-5
GO:0016999	antibiotic metabolic process	43	19	8.06	9.1e-5
GO:0006113	fermentation	13	7	2.44	0.0047
GO:0019541	propionate metabolic process	5	4	0.94	0.0052
GO:0015685	ferric-enterobactin import into cell	5	4	0.94	0.0052
GO:0044718	siderophore transmembrane transport	5	4	0.94	0.0052
GO:0006097	glyoxylate cycle	5	4	0.94	0.0052
GO:0043436	oxoacid metabolic process	335	68	62.78	0.0129
GO:0097428	protein maturation by iron-sulfur cluste...	6	4	1.12	0.0133
GO:0022904	respiratory electron transport chain	14	6	2.62	0.0223
GO:0017000	antibiotic biosynthetic process	10	5	1.87	0.0224
GO:0033036	macromolecule localization	65	12	12.18	0.0229
GO:0015944	formate oxidation	7	4	1.31	0.0264
GO:0042930	enterobactin transport	7	4	1.31	0.0264
GO:0015949	nucleobase-containing small molecule int...	25	9	4.69	0.0312
GO:0006195	purine nucleotide catabolic process	17	5	3.19	0.035
GO:0051289	protein homotetramerization	30	10	5.62	0.0403
GO:0040011	locomotion	49	13	9.18	0.0403
GO:2001057	reactive nitrogen species metabolic proc...	8	4	1.5	0.0451
GO:0007155	cell adhesion	8	4	1.5	0.0451
GO:0044780	bacterial-type flagellum assembly	8	4	1.5	0.0451
GO:0006812	monoatomic cation transport	141	29	26.42	0.0459
GO:0031669	cellular response to nutrient levels	22	9	4.12	0.0475
GO:0032465	regulation of cytokinesis	5	3	0.94	0.0485
GO:0009092	homoserine metabolic process	5	3	0.94	0.0485
GO:0015768	maltose transport	5	3	0.94	0.0485

### Sheet: enriched_GO_terms_in_K_pneumoni
GO.ID	Term	Annotated	Significant	Expected	pval
GO:0009239	enterobactin biosynthetic process	7	6	1.18	1.3e-4
GO:0009312	oligosaccharide biosynthetic process	31	11	5.24	2e-4
GO:0097428	protein maturation by iron-sulfur cluste...	6	5	1.01	6.9e-4
GO:0042930	enterobactin transport	6	5	1.01	6.9e-4
GO:0009252	peptidoglycan biosynthetic process	30	12	5.07	0.00212
GO:0050821	protein stabilization	5	4	0.84	0.00348
GO:0033214	siderophore-dependent iron import into c...	5	4	0.84	0.00348
GO:0051701	biological process involved in interacti...	9	5	1.52	0.00475
GO:0006094	gluconeogenesis	9	5	1.52	0.00934
GO:0008360	regulation of cell shape	16	7	2.7	0.01055
GO:0065008	regulation of biological quality	91	29	15.37	0.01096
GO:0044036	cell wall macromolecule metabolic proces...	36	12	6.08	0.01167
GO:0009432	SOS response	20	8	3.38	0.01181
GO:0009245	lipid A biosynthetic process	10	5	1.69	0.01612
GO:0046677	response to antibiotic	55	16	9.29	0.0167
GO:1901271	lipooligosaccharide biosynthetic process	12	7	2.03	0.02793
GO:0009247	glycolipid biosynthetic process	12	7	2.03	0.02793
GO:0010468	regulation of gene expression	222	30	37.5	0.03018
GO:0007165	signal transduction	41	8	6.93	0.03231
GO:0006207	'de novo' pyrimidine nucleobase biosynth...	5	3	0.84	0.03663
GO:0006083	acetate metabolic process	5	3	0.84	0.03663
GO:0010041	response to iron(III) ion	5	3	0.84	0.03663
GO:0046349	amino sugar biosynthetic process	5	3	0.84	0.03663
GO:0006546	glycine catabolic process	5	3	0.84	0.03663
GO:0061077	chaperone-mediated protein folding	20	7	3.38	0.03889
GO:0015949	nucleobase-containing small molecule int...	25	8	4.22	0.04692
GO:0034755	iron ion transmembrane transport	9	4	1.52	0.04979

### Sheet: enriched_GO_terms_in_S_marcesce
GO.ID	Term	Annotated	Significant	Expected	pval
GO:0006101	citrate metabolic process	14	10	2.71	3.2e-5
GO:0006099	tricarboxylic acid cycle	14	10	2.71	3.2e-5
GO:0000105	histidine biosynthetic process	8	6	1.55	0.001
GO:0052803	imidazole-containing compound metabolic ...	8	6	1.55	0.001
GO:0006546	glycine catabolic process	5	4	0.97	0.0059
GO:0051253	negative regulation of RNA metabolic pro...	68	18	13.17	0.0071
GO:0006970	response to osmotic stress	27	12	5.23	0.0084
GO:0016999	antibiotic metabolic process	35	11	6.78	0.0136
GO:0042866	pyruvate biosynthetic process	15	7	2.91	0.0148
GO:0006096	glycolytic process	15	7	2.91	0.0148
GO:0006754	ATP biosynthetic process	22	8	4.26	0.0149
GO:0022900	electron transport chain	29	9	5.62	0.015
GO:0006094	gluconeogenesis	9	5	1.74	0.0169
GO:0019359	nicotinamide nucleotide biosynthetic pro...	23	8	4.46	0.0222
GO:0006090	pyruvate metabolic process	28	13	5.42	0.0241
GO:0009071	serine family amino acid catabolic proce...	9	7	1.74	0.0241
GO:0042594	response to starvation	20	7	3.87	0.0245
GO:0009250	glucan biosynthetic process	9	4	1.74	0.0247
GO:0002098	tRNA wobble uridine modification	13	6	2.52	0.0293
GO:0006415	translational termination	7	4	1.36	0.0296
GO:0044011	single-species biofilm formation on inan...	7	4	1.36	0.0296
GO:0006793	phosphorus metabolic process	277	56	53.66	0.0297
GO:0065008	regulation of biological quality	80	23	15.5	0.0357
GO:0009225	nucleotide-sugar metabolic process	8	4	1.55	0.0373
GO:1901271	lipooligosaccharide biosynthetic process	12	4	2.32	0.0374
GO:0009247	glycolipid biosynthetic process	12	4	2.32	0.0374
GO:0009314	response to radiation	74	16	14.34	0.0427
GO:0009061	anaerobic respiration	18	7	3.49	0.0431
